# Growth factor receptor signaling inhibition prevents SARS-CoV-2 replication

**DOI:** 10.1101/2020.05.14.095661

**Authors:** Kevin Klann, Denisa Bojkova, Georg Tascher, Sandra Ciesek, Christian Münch, Jindrich Cinatl

**Author notes:** These authors contributed equally (Kevin Klann, Denisa Bojkova). These authors contributed equally (Christian Münch, Jindrich Cinatl). Corresponding author. (C.M.) and (J.C.).

## Abstract

SARS-CoV-2 infections are rapidly spreading around the globe. The rapid development of therapies is of major importance. However, our lack of understanding of the molecular processes and host cell signaling events underlying SARS-CoV-2 infection hinder therapy development. We employed a SARS-CoV-2 infection system in permissible human cells to study signaling changes by phospho-proteomics. We identified viral protein phosphorylation and defined phosphorylation-driven host cell signaling changes upon infection. Growth factor receptor (GFR) signaling and downstream pathways were activated. Drug-protein network analyses revealed GFR signaling as key pathway targetable by approved drugs. Inhibition of GFR downstream signaling by five compounds prevented SARS-CoV-2 replication in cells, assessed by cytopathic effect, viral dsRNA production, and viral RNA release into the supernatant. This study describes host cell signaling events upon SARS-CoV-2 infection and reveals GFR signaling as central pathway essential for SARS-CoV-2 replication. It provides with novel strategies for COVID-19 treatment.
