## Supplemental Table 7 for "Growth factor receptor signaling inhibition prevents SARS-CoV-2 replication"

### Sheet: Description
Supplementary Table 7:
Reactome pathway enrichment analysis result for proteins significantly decreased in total protein level (see Figure 3A)
Column	Description
Reactome Pathway	Reactome pathway found enriched in analysis by ReactomeFI cytoscape plugin
Genes found	Number of genes found belonging to pathway
FDR	False Discovery rate for enrichemnt of pathway
Genes	Gene Symbols of all proteins found in dataset belonging to pathway

### Sheet: Supplementary_table_07
Reactome pathway	FDR	Genes found	Genes
Cell Cycle, Mitotic	4.67e-21	79	[HAUS4, MCM5, ORC6, CEP41, GMNN, NCAPH, TUBG1, NCAPG, GINS2, CDK4, KIF23, TUBGCP4, ANAPC5, MCM4, CEP76, LIG1, POLD3, MCM6, MCM2, FBXW11, CDK6, CDK2, RB1, SKP2, CDCA5, GINS4, MZT2B, HAUS1, SMC2, BUB1B, PSME3, MAD2L1, NCAPH2, TPX2, CDT1, TK1, UBE2E1, MCM7, CKS1B, PPP2R1B, MZT2A, SSNA1, ANAPC2, TYMS, POLE, NCAPD2, PCM1, ANAPC1, CDK5RAP2, UBE2C, SMC4, PRIM1, DNA2, RRM2, CETN2, CCND3, RBBP4, ZWINT, CD…
Cell Cycle	1.34e-20	86	[HAUS4, MCM5, ORC6, CEP41, GMNN, MLH1, NCAPH, TUBG1, NCAPG, GINS2, CDK4, KIF23, TUBGCP4, TOPBP1, ANAPC5, MCM4, CEP76, PIAS4, LIG1, POLD3, MCM6, MCM2, FBXW11, CDK6, CDK2, RB1, SKP2, CDCA5, GINS4, MZT2B, HAUS1, SMC2, BUB1B, PSME3, MAD2L1, NCAPH2, TPX2, CDT1, TK1, UBE2E1, MCM7, CKS1B, PPP2R1B, MZT2A, SSNA1, ANAPC2, TYMS, POLE, NCAPD2, PCM1, ANAPC1, CDK5RAP2, UBE2C, SMC4, PRIM1, DNA2, RRM2, CETN2, CC…
S Phase	3.94e-15	39	[MCM5, ORC6, GINS2, CDK4, ANAPC5, MCM4, LIG1, POLD3, MCM6, MCM2, CDK2, RB1, SKP2, CDCA5, GINS4, PSME3, CDT1, UBE2E1, MCM7, CKS1B, ANAPC2, POLE, ANAPC1, UBE2C, PRIM1, DNA2, RBBP4, CDC26, TFDP1, POLA1, PCNA, RFC1, CDC45, POLD1, POLE4, ORC4, POLD2, MCM3, PRIM2]
Synthesis of DNA	2.36e-14	33	[MCM5, ORC6, GINS2, ANAPC5, MCM4, LIG1, POLD3, MCM6, MCM2, CDK2, SKP2, GINS4, PSME3, CDT1, UBE2E1, MCM7, ANAPC2, POLE, ANAPC1, UBE2C, PRIM1, DNA2, CDC26, POLA1, PCNA, RFC1, CDC45, POLD1, POLE4, ORC4, POLD2, MCM3, PRIM2]
DNA Replication	2.36e-14	34	[MCM5, ORC6, GMNN, GINS2, ANAPC5, MCM4, LIG1, POLD3, MCM6, MCM2, CDK2, SKP2, GINS4, PSME3, CDT1, UBE2E1, MCM7, ANAPC2, POLE, ANAPC1, UBE2C, PRIM1, DNA2, CDC26, POLA1, PCNA, RFC1, CDC45, POLD1, POLE4, ORC4, POLD2, MCM3, PRIM2]
Mitotic G1-G1/S phases	1.25e-12	34	[MCM5, ORC6, GMNN, CDK4, MCM4, MCM6, MCM2, CDK6, CDK2, RB1, SKP2, PSME3, CDT1, TK1, MCM7, CKS1B, PPP2R1B, TYMS, POLE, PRIM1, RRM2, CCND3, RBBP4, TFDP1, POLA1, PCNA, CDK1, DHFR, CDC45, TOP2A, POLE4, ORC4, MCM3, PRIM2]
DNA strand elongation	1.36e-12	19	[MCM5, GINS2, MCM4, LIG1, POLD3, MCM6, MCM2, GINS4, MCM7, PRIM1, DNA2, POLA1, PCNA, RFC1, CDC45, POLD1, POLD2, MCM3, PRIM2]
G1/S Transition	7e-12	31	[MCM5, ORC6, GMNN, CDK4, MCM4, MCM6, MCM2, CDK2, RB1, SKP2, PSME3, CDT1, TK1, MCM7, CKS1B, PPP2R1B, TYMS, POLE, PRIM1, RRM2, RBBP4, TFDP1, POLA1, PCNA, CDK1, DHFR, CDC45, POLE4, ORC4, MCM3, PRIM2]
Activation of the pre-replicative complex	2.31e-10	17	[MCM5, ORC6, GMNN, MCM4, MCM6, MCM2, CDK2, CDT1, MCM7, POLE, PRIM1, POLA1, CDC45, POLE4, ORC4, MCM3, PRIM2]
Retinoid metabolism and transport	4.1e-07	15	[APOC3, APOB, APOA1, TTR, LRP1, APOE, LRP2, GPC1, RETSAT, SDC2, APOA2, RBP4, AGRN, SDC1, GPC3]
Telomere C-strand (Lagging Strand) Synthesis	4.57e-07	12	[LIG1, POLD3, POLE, PRIM1, DNA2, POLA1, PCNA, RFC1, POLD1, POLE4, POLD2, PRIM2]
Unwinding of DNA	1.55e-06	9	[MCM5, GINS2, MCM4, MCM6, MCM2, GINS4, MCM7, CDC45, MCM3]
DNA Replication Pre-Initiation	2.77e-06	18	[MCM5, ORC6, GMNN, MCM4, MCM6, MCM2, CDK2, PSME3, CDT1, MCM7, POLE, PRIM1, POLA1, CDC45, POLE4, ORC4, MCM3, PRIM2]
M Phase	4.66e-06	38	[HAUS4, CEP41, NCAPH, TUBG1, NCAPG, KIF23, TUBGCP4, ANAPC5, CEP76, RB1, CDCA5, MZT2B, HAUS1, SMC2, BUB1B, PSME3, MAD2L1, NCAPH2, UBE2E1, PPP2R1B, MZT2A, SSNA1, ANAPC2, NCAPD2, PCM1, ANAPC1, CDK5RAP2, UBE2C, SMC4, CETN2, ZWINT, CDC26, MZT1, CDK1, NCAPG2, CEP192, TUBGCP2, ARPP19]
Switching of origins to a post-replicative state	4.66e-06	18	[MCM5, ORC6, ANAPC5, MCM4, MCM6, MCM2, CDK2, SKP2, PSME3, CDT1, UBE2E1, MCM7, ANAPC2, ANAPC1, UBE2C, CDC26, ORC4, MCM3]
Lagging Strand Synthesis	5.51e-06	10	[LIG1, POLD3, PRIM1, DNA2, POLA1, PCNA, RFC1, POLD1, POLD2, PRIM2]
Processive synthesis on the lagging strand	7.2e-06	9	[LIG1, POLD3, PRIM1, DNA2, POLA1, PCNA, POLD1, POLD2, PRIM2]
Activation of E2F1 target genes at G1/S	7.83e-06	11	[CDT1, TK1, TYMS, RRM2, RBBP4, TFDP1, POLA1, PCNA, CDK1, DHFR, CDC45]
Mitotic Prometaphase	1.12e-05	26	[HAUS4, CEP41, NCAPH, TUBG1, NCAPG, TUBGCP4, CEP76, CDCA5, MZT2B, HAUS1, SMC2, BUB1B, MAD2L1, PPP2R1B, MZT2A, SSNA1, NCAPD2, PCM1, CDK5RAP2, SMC4, CETN2, ZWINT, MZT1, CDK1, CEP192, TUBGCP2]
Recruitment of mitotic centrosome proteins and complexes	2.64e-05	16	[HAUS4, CEP41, TUBG1, TUBGCP4, CEP76, MZT2B, HAUS1, MZT2A, SSNA1, PCM1, CDK5RAP2, CETN2, MZT1, CDK1, CEP192, TUBGCP2]
Polymerase switching on the C-strand of the telomere	3.69e-05	8	[POLD3, PRIM1, POLA1, PCNA, RFC1, POLD1, POLD2, PRIM2]
Mismatch repair (MMR) directed by MSH2:MSH6 (MutSalpha)	3.69e-05	8	[MLH1, MSH2, MSH6, LIG1, POLD3, PCNA, POLD1, POLD2]
Polymerase switching	3.69e-05	8	[POLD3, PRIM1, POLA1, PCNA, RFC1, POLD1, POLD2, PRIM2]
Removal of the Flap Intermediate	3.69e-05	8	[POLD3, PRIM1, DNA2, POLA1, PCNA, POLD1, POLD2, PRIM2]
Post-translational protein phosphorylation	3.94e-05	18	[APOB, APOA1, APOE, LAMC1, ADAM10, APLP2, KNG1, APP, ALB, PCSK9, SDC2, APOA2, GPC3, AFP, CST3, TGOLN2, AHSG, SERPINA1]
Activation of ATR in response to replication stress	4.82e-05	11	[MCM5, ORC6, MCM4, MCM6, MCM2, CDK2, MCM7, CHEK1, CDC45, ORC4, MCM3]
E2F mediated regulation of DNA replication	5.03e-05	9	[ORC6, RB1, PPP2R1B, PRIM1, TFDP1, POLA1, CDK1, ORC4, PRIM2]
Metabolism of vitamins and cofactors	5.03e-05	24	[APOC3, APOB, APOA1, TTR, PANK3, LRP1, APOE, LRP2, GPC1, RETSAT, AMN, SDC2, MTR, APOA2, RBP4, NMNAT1, NADK, AGRN, SDC1, MTHFD2, GPC3, DHFR, BTD, SLC46A1]
Regulation of Insulin-like Growth Factor (IGF) transport and uptake by Insulin-like Growth Factor Binding Proteins (IGFBPs)	6.05e-05	19	[APOB, APOA1, APOE, LAMC1, ADAM10, APLP2, KNG1, APP, ALB, PCSK9, SDC2, APOA2, GPC3, AFP, CST3, TGOLN2, IGF2, AHSG, SERPINA1]
DNA Repair	6.58e-05	31	[MPG, POLR2I, MLH1, MSH2, MSH6, RIF1, TOPBP1, TIPIN, PIAS4, LIG1, POLD3, CDK2, POLR2J, KIAA0101, POLE, BAZ1B, POLR2K, DNA2, UBE2T, CETN2, PCNA, RFC1, WHSC1, CHEK1, POLD1, POLE4, XRCC4, KPNA2, TOP3A, TIMELESS, POLD2]
Recruitment of NuMA to mitotic centrosomes	8.43e-05	16	[HAUS4, CEP41, TUBG1, TUBGCP4, CEP76, MZT2B, HAUS1, MZT2A, SSNA1, PCM1, CDK5RAP2, CETN2, MZT1, CDK1, CEP192, TUBGCP2]
Inactivation of APC/C via direct inhibition of the APC/C complex	0.00014	8	[ANAPC5, BUB1B, MAD2L1, UBE2E1, ANAPC2, ANAPC1, UBE2C, CDC26]
Telomere Maintenance	0.00014	13	[LIG1, POLD3, POLE, PRIM1, DNA2, POLA1, PCNA, RFC1, POLD1, POLE4, POLD2, ACD, PRIM2]
Visual phototransduction	0.00014	16	[APOC3, APOB, APOA1, TTR, LRP1, APOE, LRP2, GPC1, RETSAT, SDC2, APOA2, RBP4, AGRN, SDC1, GPC3, NAPEPLD]
DNA Double-Strand Break Repair	0.00015	20	[RIF1, TOPBP1, TIPIN, PIAS4, POLD3, CDK2, POLE, BAZ1B, DNA2, PCNA, RFC1, WHSC1, CHEK1, POLD1, POLE4, XRCC4, KPNA2, TOP3A, TIMELESS, POLD2]
G2/M Transition	0.00017	23	[HAUS4, CEP41, TUBG1, TUBGCP4, CEP76, FBXW11, CDK2, MZT2B, HAUS1, PSME3, TPX2, PPP2R1B, MZT2A, SSNA1, PCM1, CDK5RAP2, CETN2, RBBP4, MZT1, HMMR, CDK1, CEP192, TUBGCP2]
Transcriptional Regulation by TP53	0.0002	34	[POLR2I, MLH1, MSH2, COX6B1, LAMTOR5, LRPPRC, TOPBP1, CDK2, POLR2J, TPX2, PPP2R1B, CASP2, COX5A, NDUFA4, TAF9B, TP53BP2, POLR2K, DNA2, RBBP4, TFDP1, COX7A2L, PCNA, BNIP3L, COX16, STEAP3, CDK1, KAT6A, TMEM55B, CHEK1, PRMT1, MBD3, CRADD, TOP3A, COX14]
Mismatch repair (MMR) directed by MSH2:MSH3 (MutSbeta)	0.0002	7	[MLH1, MSH2, LIG1, POLD3, PCNA, POLD1, POLD2]
PCNA-Dependent Long Patch Base Excision Repair	0.0002	8	[LIG1, POLD3, POLE, PCNA, RFC1, POLD1, POLE4, POLD2]
Respiratory electron transport	0.0002	16	[COX6B1, LRPPRC, COQ10B, NDUFB10, NDUFC2, COX5A, NDUFA4, COX7A2L, NDUFB6, COX16, NDUFA11, NDUFA3, TIMMDC1, NDUFA6, NDUFC1, COX14]
Cell Cycle Checkpoints	0.0002	28	[MCM5, ORC6, TOPBP1, ANAPC5, MCM4, PIAS4, MCM6, MCM2, CDK2, BUB1B, PSME3, MAD2L1, UBE2E1, MCM7, PPP2R1B, ANAPC2, ANAPC1, UBE2C, DNA2, ZWINT, CDC26, WHSC1, CDK1, CHEK1, CDC45, ORC4, TOP3A, MCM3]
AURKA Activation by TPX2	0.00036	13	[HAUS4, CEP41, TUBG1, CEP76, HAUS1, TPX2, SSNA1, PCM1, CDK5RAP2, CETN2, HMMR, CDK1, CEP192]
APC-Cdc20 mediated degradation of Nek2A	0.00042	8	[ANAPC5, BUB1B, MAD2L1, UBE2E1, ANAPC2, ANAPC1, UBE2C, CDC26]
Respiratory electron transport, ATP synthesis by chemiosmotic coupling, and heat production by uncoupling proteins.	0.00051	17	[COX6B1, LRPPRC, COQ10B, NDUFB10, NDUFC2, COX5A, NDUFA4, COX7A2L, NDUFB6, COX16, NDUFA11, ATP5J, NDUFA3, TIMMDC1, NDUFA6, NDUFC1, COX14]
Processive synthesis on the C-strand of the telomere	0.00052	6	[LIG1, POLD3, DNA2, PCNA, POLD1, POLD2]
Condensation of Prometaphase Chromosomes	0.00052	6	[NCAPH, NCAPG, SMC2, NCAPD2, SMC4, CDK1]
Gap-filling DNA repair synthesis and ligation in GG-NER	0.00052	8	[LIG1, POLD3, POLE, PCNA, RFC1, POLD1, POLE4, POLD2]
Phosphorylation of the APC/C	0.00057	7	[ANAPC5, UBE2E1, ANAPC2, ANAPC1, UBE2C, CDC26, CDK1]
HDR through Homologous Recombination (HRR) or Single Strand Annealing (SSA)	0.0006	16	[TOPBP1, TIPIN, PIAS4, POLD3, CDK2, POLE, DNA2, PCNA, RFC1, WHSC1, CHEK1, POLD1, POLE4, TOP3A, TIMELESS, POLD2]
Chromosome Maintenance	0.0006	14	[LIG1, POLD3, POLE, PRIM1, DNA2, RBBP4, POLA1, PCNA, RFC1, POLD1, POLE4, POLD2, ACD, PRIM2]
Resolution of Abasic Sites (AP sites)	0.00075	9	[MPG, LIG1, POLD3, POLE, PCNA, RFC1, POLD1, POLE4, POLD2]
Orc1 removal from chromatin	0.00084	12	[MCM5, ORC6, MCM4, MCM6, MCM2, CDK2, SKP2, PSME3, CDT1, MCM7, ORC4, MCM3]
Inhibition of replication initiation of damaged DNA by RB1/E2F1	0.00091	6	[RB1, PPP2R1B, PRIM1, TFDP1, POLA1, PRIM2]
G2/M Checkpoints	0.0011	18	[MCM5, ORC6, TOPBP1, MCM4, PIAS4, MCM6, MCM2, CDK2, PSME3, MCM7, DNA2, WHSC1, CDK1, CHEK1, CDC45, ORC4, TOP3A, MCM3]
Telomere C-strand synthesis initiation	0.0013	5	[POLE, PRIM1, POLA1, POLE4, PRIM2]
DNA replication initiation	0.0013	5	[POLE, PRIM1, POLA1, POLE4, PRIM2]
APC/C:Cdc20 mediated degradation of Cyclin B	0.0014	7	[ANAPC5, UBE2E1, ANAPC2, ANAPC1, UBE2C, CDC26, CDK1]
Termination of translesion DNA synthesis	0.0018	8	[POLD3, KIAA0101, POLE, PCNA, RFC1, POLD1, POLE4, POLD2]
Gap-filling DNA repair synthesis and ligation in TC-NER	0.0018	11	[POLR2I, LIG1, POLD3, POLR2J, POLE, POLR2K, PCNA, RFC1, POLD1, POLE4, POLD2]
Plasma lipoprotein clearance	0.0018	8	[APOB, APOA1, APOE, LIPC, AMN, PCSK9, NPC2, LSR]
The citric acid (TCA) cycle and respiratory electron transport	0.0021	19	[COX6B1, LRPPRC, COQ10B, NDUFB10, NDUFC2, PDP2, COX5A, NDUFA4, COX7A2L, NDUFB6, COX16, NDUFA11, ATP5J, NDUFA3, TIMMDC1, NDUFA6, RXRA, NDUFC1, COX14]
HDR through Homologous Recombination (HRR)	0.0021	11	[TOPBP1, POLD3, POLE, DNA2, PCNA, RFC1, CHEK1, POLD1, POLE4, TOP3A, POLD2]
Assembly of the pre-replicative complex	0.0021	11	[MCM5, ORC6, GMNN, MCM4, MCM6, MCM2, PSME3, CDT1, MCM7, ORC4, MCM3]
Removal of the Flap Intermediate from the C-strand	0.0025	5	[POLD3, DNA2, PCNA, POLD1, POLD2]
Plasma lipoprotein assembly, remodeling, and clearance	0.0025	11	[APOC3, APOB, APOA1, APOE, ALB, LIPC, AMN, PCSK9, APOA2, NPC2, LSR]
Chylomicron assembly	0.0025	5	[APOC3, APOB, APOA1, APOE, APOA2]
Chylomicron remodeling	0.0025	5	[APOC3, APOB, APOA1, APOE, APOA2]
Loss of Nlp from mitotic centrosomes	0.0027	11	[HAUS4, CEP41, TUBG1, CEP76, HAUS1, SSNA1, PCM1, CDK5RAP2, CETN2, CDK1, CEP192]
Conversion from APC/C:Cdc20 to APC/C:Cdh1 in late anaphase	0.003	6	[ANAPC5, UBE2E1, ANAPC2, ANAPC1, UBE2C, CDC26]
APC/C-mediated degradation of cell cycle proteins	0.0031	12	[ANAPC5, CDK2, SKP2, BUB1B, PSME3, MAD2L1, UBE2E1, ANAPC2, ANAPC1, UBE2C, CDC26, CDK1]
Platelet degranulation	0.0038	15	[APOH, APOA1, APLP2, KNG1, APP, ALB, CLU, MAGED2, TMSB4X, PROS1, PSAP, IGF2, AHSG, TEX264, SERPINA1]
rRNA modification in the nucleus and cytosol	0.0039	10	[TSR3, RRP36, DCAF13, DHX37, RRP7A, FCF1, WBSCR22, NOP14, EMG1, DDX52]
Regulation of PLK1 Activity at G2/M Transition	0.004	12	[HAUS4, CEP41, TUBG1, CEP76, FBXW11, HAUS1, SSNA1, PCM1, CDK5RAP2, CETN2, CDK1, CEP192]
Defective B4GALT7 causes EDS, progeroid type	0.0045	6	[GPC1, SDC2, BGN, AGRN, SDC1, GPC3]
Defective B3GAT3 causes JDSSDHD	0.0045	6	[GPC1, SDC2, BGN, AGRN, SDC1, GPC3]
Defective B3GALT6 causes EDSP2 and SEMDJL1	0.0045	6	[GPC1, SDC2, BGN, AGRN, SDC1, GPC3]
MET Receptor Activation	0.0045	4	[HPN, SPINT2, MET, SPINT1]
Chromatin modifying enzymes	0.005	22	[SMARCC1, CDK4, KAT7, HAT1, TAF6L, COPRS, SUZ12, KDM3B, MORF4L1, SUPT7L, RBBP4, KDM5C, WHSC1, ELP4, KAT6A, AEBP2, MTA3, KDM3A, MORF4L2, PRMT1, MBD3, ATF7IP]
Plasma lipoprotein remodeling	0.005	7	[APOC3, APOB, APOA1, APOE, ALB, LIPC, APOA2]
Regulation of APC/C activators between G1/S and early anaphase	0.0052	11	[ANAPC5, CDK2, BUB1B, PSME3, MAD2L1, UBE2E1, ANAPC2, ANAPC1, UBE2C, CDC26, CDK1]
Recognition of DNA damage by PCNA-containing replication complex	0.0057	7	[POLD3, POLE, PCNA, RFC1, POLD1, POLE4, POLD2]
Dual incision in TC-NER	0.0059	10	[POLR2I, POLD3, POLR2J, POLE, POLR2K, PCNA, RFC1, POLD1, POLE4, POLD2]
HS-GAG degradation	0.006	6	[GPC1, SDC2, AGRN, HGSNAT, SDC1, GPC3]
Defective EXT2 causes exostoses 2	0.0063	5	[GPC1, SDC2, AGRN, SDC1, GPC3]
Defective EXT1 causes exostoses 1, TRPS2 and CHDS	0.0063	5	[GPC1, SDC2, AGRN, SDC1, GPC3]
Cyclin D associated events in G1	0.0067	8	[CDK4, CDK6, RB1, SKP2, CKS1B, PPP2R1B, CCND3, TFDP1]
Cdc20:Phospho-APC/C mediated degradation of Cyclin A	0.0076	10	[ANAPC5, BUB1B, PSME3, MAD2L1, UBE2E1, ANAPC2, ANAPC1, UBE2C, CDC26, CDK1]
HDL remodeling	0.0113	4	[APOC3, APOA1, APOE, ALB]
Serine biosynthesis	0.0113	4	[SERINC3, SERINC1, PSAT1, SERINC5]
A tetrasaccharide linker sequence is required for GAG synthesis	0.0114	6	[GPC1, SDC2, BGN, AGRN, SDC1, GPC3]
Protein ubiquitination	0.0116	10	[UBE2S, PEX13, UBE2E1, RNF181, HLTF, UBE2C, UBE2T, UBE2A, PCNA, HLA-A]
Metabolism	0.013	108	[CYP51A1, COX15, ASNS, HMOX1, GLA, APOC3, APOB, APOA1, TTR, PANK3, ORMDL2, LRP1, CHPF, COX6B1, APOE, LRPPRC, PIAS4, LRP2, COQ10B, GPC1, ADH4, SQLE, ETNK1, NDUFB10, MED9, CPNE7, NDUFC2, PSME3, RETSAT, ALB, HPGD, AMN, RRM1, TK1, SDC2, CHST14, PDP2, PPP2R1B, UGT8, MED29, TYMS, COX5A, NQO1, IMPDH2, FADS1, DCTPP1, HMGCS1, BGN, ADI1, STARD7, NDUFA4, SERINC3, ADIPOR1, SERINC1, FAR1, ADIPOR2, ENTPD4, RRM…
G0 and Early G1	0.013	6	[CDK2, RBBP4, TFDP1, PCNA, CDK1, TOP2A]
Chondroitin sulfate/dermatan sulfate metabolism	0.013	8	[CHPF, GPC1, SDC2, CHST14, BGN, AGRN, SDC1, GPC3]
Senescence-Associated Secretory Phenotype (SASP)	0.0173	10	[CDK4, ANAPC5, STAT3, CDK6, CDK2, UBE2E1, ANAPC2, ANAPC1, UBE2C, CDC26]
Diseases associated with glycosaminoglycan metabolism	0.0173	7	[GPC1, SDC2, CHST14, BGN, AGRN, SDC1, GPC3]
Interleukin-6 signaling	0.0184	4	[STAT3, JAK1, IL6ST, TYK2]
Interleukin-27 signaling	0.0184	4	[STAT3, JAK1, IL6ST, TYK2]
Dual Incision in GG-NER	0.019	7	[POLD3, POLE, PCNA, RFC1, POLD1, POLE4, POLD2]
Nucleotide Excision Repair	0.0199	12	[POLR2I, LIG1, POLD3, POLR2J, POLE, POLR2K, CETN2, PCNA, RFC1, POLD1, POLE4, POLD2]
HS-GAG biosynthesis	0.0222	6	[GPC1, SDC2, AGRN, SDC1, GPC3, HS6ST2]
Anchoring of the basal body to the plasma membrane	0.0222	11	[HAUS4, CEP41, TUBG1, CEP76, HAUS1, SSNA1, PCM1, CDK5RAP2, CETN2, CDK1, CEP192]
Heparan sulfate/heparin (HS-GAG) metabolism	0.0224	8	[GPC1, SDC2, BGN, AGRN, HGSNAT, SDC1, GPC3, HS6ST2]
Complex I biogenesis	0.0224	8	[NDUFB10, NDUFC2, NDUFB6, NDUFA11, NDUFA3, TIMMDC1, NDUFA6, NDUFC1]
Interleukin-35 Signalling	0.0224	4	[STAT3, JAK1, IL6ST, TYK2]
Diseases of Mismatch Repair (MMR)	0.0225	3	[MLH1, MSH2, MSH6]
Signaling by MST1	0.0225	3	[HPN, SPINT2, SPINT1]
Chylomicron clearance	0.0225	3	[APOB, APOE, LIPC]
Transcriptional Regulation by E2F6	0.024	6	[SUZ12, CBX3, RRM2, RBBP4, TFDP1, CHEK1]
Cellular Senescence	0.0251	15	[CDK4, ANAPC5, STAT3, CDK6, CDK2, RB1, UBE2E1, ANAPC2, SUZ12, ANAPC1, UBE2C, RBBP4, CDC26, TFDP1, ACD]
Epigenetic regulation of gene expression	0.0273	12	[TWISTNB, POLR1A, SUZ12, CBX3, BAZ1B, POLR2K, DNMT1, RBBP4, AEBP2, MTA3, MBD3, UHRF1]
Non-integrin membrane-ECM interactions	0.0281	8	[TTR, LAMC1, SDC2, DMD, AGRN, SDC1, DDR1, DAG1]
rRNA processing	0.0309	17	[TSR3, RRP36, MPHOSPH6, RIOK2, DCAF13, TSR1, DHX37, RRP7A, ELAC2, FCF1, LTV1, WBSCR22, RPL36A, NOP14, KIAA0391, EMG1, DDX52]
Other interleukin signaling	0.0405	5	[IL10RB, JAK1, TXLNA, SDC1, TYK2]
Protein localization	0.0409	12	[CMC2, TIMM10B, COX17, ZFAND6, LONP2, TYSND1, PEX13, COA6, TIMM8A, CHCHD2, TIMM8B, TIMM23]
Mitochondrial protein import	0.0466	8	[CMC2, TIMM10B, COX17, COA6, TIMM8A, CHCHD2, TIMM8B, TIMM23]
