## Supplemental Table 3 for "Growth factor receptor signaling inhibition prevents SARS-CoV-2 replication"

### Sheet: Description
Supplementary Table 3:
Identified phospho-modification sites on viral proteins
Column	Description
Target Amino Acid	Amino acid modifed (S,T,Y)
Position in Peptide	Modified residue in peptide sequence
Site Probability	Site probability calculated by Proteome Discoverer
Peptide Sequence	Peptide sequence calculated by Proteome Discoverer
# Modified PSMs	Number of modified PSMs identified
# Unmodified PSMs	Number of unmodified PSMs identified
Protein Accession	UniProt Accession
Protein Description	Protein Description from FASTA file
Position	Position in Protein aa sequence modified
Motif	Sequence motif around modified residue
NetPhos predicted kinase(s)	Kinases predicted by NetPhos 3.1
NetPhos score(s) (>0.5)	Scores by NetPhos 3.1
unspecific score
GPS predicted kinases	Kinases predicted by GPS5
GPS score	Scores by GPS5
GPS delta (score minus cutoff)

### Sheet: Supplementary_table_03
Target Amino Acid	Position in Peptide	Site Probability	Peptide Sequence	# Modified PSMs	# Unmodified PSMs	Protein Accession	Protein Description	Position	Motif	NetPhos predicted kinase(s)	NetPhos score(s) (>0.5)	unspecific score	GPS predicted kinases	GPS score	GPS delta (score minus cutoff)
S	3	100	LISMMGFK	1	0	P0DTD1	Replicase polyprotein 1ab OS=Wuhan seafood market pneumonia virus OX=2697049 GN=rep PE=1 SV=1	5981	TYRRLIsMMGFKM	RSK, PKA, PKC	0.570, 0.522, 0.502	0.84	AGC/SGK/SGK1	15.238	1.961
S	6	100	QGFVDSDVETK	2	0	P0DTD1	Replicase polyprotein 1ab OS=Wuhan seafood market pneumonia virus OX=2697049 GN=rep PE=1 SV=1	2644	RQGFVDsDVETKD	CKII	0.642	0.917	TKL/STKR/STKR1/TGFBR1	22.817	5.217
S	1	88.9	SREETGLLMPLK	1	0	P0DTD1	Replicase polyprotein 1ab OS=Wuhan seafood market pneumonia virus OX=2697049 GN=rep PE=1 SV=1	723	YRKCVKsREETGL	PKC, CKII	0.521, 0.521	0.997	AGC/RSK/RSKp70/RPS6KB1	33.966	3.085
T	14	100	DGIIWVATEGALNTPK	6	0	P0DTC9	Nucleoprotein OS=Wuhan seafood market pneumonia virus OX=2697049 GN=N PE=3 SV=1	141	TEGALNtPKDHIG	CKI, p38MAPK	0.575, 0.553	0.97	CMGC/MAPK/ERK7/MAPK15	8.166	0.861
S	7	100	GFYAEGSR	40	10	P0DTC9	Nucleoprotein OS=Wuhan seafood market pneumonia virus OX=2697049 GN=N PE=3 SV=1	176	GFYAEGsRGGSQA	cdc2	0.507		AGC/PKN	112.548	2.679
S	11	100	GFYAEGSRGGSQASSR	16	26	P0DTC9	Nucleoprotein OS=Wuhan seafood market pneumonia virus OX=2697049 GN=N PE=3 SV=1	180	EGSRGGsQASSRS	DNAPK, ATM, PKA	0.631, 0.577, 0.575	0.984	AGC/PKN	117.907	8.038
S	15	100	GFYAEGSRGGSQASSR	17	26	P0DTC9	Nucleoprotein OS=Wuhan seafood market pneumonia virus OX=2697049 GN=N PE=3 SV=1	184	GGSQASsRSSSRS	cdc2	0.562	0.987	CMGC/SRPK/SRPK1	136.622	65.31
S	14	100	GFYAEGSRGGSQASSR	16	25	P0DTC9	Nucleoprotein OS=Wuhan seafood market pneumonia virus OX=2697049 GN=N PE=3 SV=1	183	RGGSQAsSRSSSR	PKC, cdc2	0.734, 0.592	0.956	CK1/TTBK	105.574	17.128
S	17	93.6	GFYAEGSRGGSQASSRSSSR	8	1	P0DTC9	Nucleoprotein OS=Wuhan seafood market pneumonia virus OX=2697049 GN=N PE=3 SV=1	186	SQASSRsSSRSRN	cdc2	0.555	0.98	Other/IKK/TBK1	169.711	3.347
S	11	99.9	GGSQASSRSSSR	6	7	P0DTC9	Nucleoprotein OS=Wuhan seafood market pneumonia virus OX=2697049 GN=N PE=3 SV=1	188	ASSRSSsRSRNSS	PKC, RSK	0.630, 0.505	0.997	Other/PLK/SAK/PLK4	545.704	23.959
S	10	99.4	GGSQASSRSSSR	3	10	P0DTC9	Nucleoprotein OS=Wuhan seafood market pneumonia virus OX=2697049 GN=N PE=3 SV=1	187	QASSRSsSRSRNS	PKC, cdc2	0.892, 0.490	0.991	AGC/PKN	125.547	15.678
S	13	87.1	GGSQASSRSSSRSR	2	1	P0DTC9	Nucleoprotein OS=Wuhan seafood market pneumonia virus OX=2697049 GN=N PE=3 SV=1	190	SRSSSRsRNSSRN	na	na	0.992	CMGC/SRPK/SRPK1	140.659	69.347
S	11	89.9	GQGVPINTNSSPDDQIGYYR	5	2	P0DTC9	Nucleoprotein OS=Wuhan seafood market pneumonia virus OX=2697049 GN=N PE=3 SV=1	79	PINTNSsPDDQIG	na	na	0.998	CMGC/MAPK/JNK/MAPK9	159.204	3.433
S	10	78.3	GQGVPINTNSSPDDQIGYYRR	1	0	P0DTC9	Nucleoprotein OS=Wuhan seafood market pneumonia virus OX=2697049 GN=N PE=3 SV=1	78	VPINTNsSPDDQI	na	na	0.465	CMGC/CDK/CDK7/CDK7	27.934	7.069
S	12	91.5	ITFGGPSDSTGSNQNGER	1	4	P0DTC9	Nucleoprotein OS=Wuhan seafood market pneumonia virus OX=2697049 GN=N PE=3 SV=1	26	PSDSTGsNQNGER	na	na	0.523	CK1	6.894	0.588
S	9	99.5	ITFGGPSDSTGSNQNGER	3	3	P0DTC9	Nucleoprotein OS=Wuhan seafood market pneumonia virus OX=2697049 GN=N PE=3 SV=1	23	FGGPSDsTGSNQN	na	na	0.543	Other/PLK/SAK/PLK4	566.048	44.303
S	19	99.8	ITFGGPSDSTGSNQNGERSGAR	1	0	P0DTC9	Nucleoprotein OS=Wuhan seafood market pneumonia virus OX=2697049 GN=N PE=3 SV=1	33	NQNGERsGARSKQ	na	na	0.824	CMGC/SRPK/SRPK1	89.113	17.801
S	11	88.6	NSTPGSSRGTSPAR	10	1	P0DTC9	Nucleoprotein OS=Wuhan seafood market pneumonia virus OX=2697049 GN=N PE=3 SV=1	206	GSSRGTsPARMAG	cdk5, RSK	0.588, 0.539	0.995	CMGC/MAPK/JNK/MAPK9	156.728	0.957
S	6	98.2	NSTPGSSRGTSPAR	7	7	P0DTC9	Nucleoprotein OS=Wuhan seafood market pneumonia virus OX=2697049 GN=N PE=3 SV=1	201	RNSTPGsSRGTSP	PKC, cdc2	0.833, 0.509	0.964	AGC/PKC/PKCa/PRKCG	131.749	15.118
S	7	96.3	NSTPGSSRGTSPAR	7	7	P0DTC9	Nucleoprotein OS=Wuhan seafood market pneumonia virus OX=2697049 GN=N PE=3 SV=1	202	NSTPGSsRGTSPA	na	na	0.879	Other/NEK	127.31	8.695
T	3	95.7	NSTPGSSRGTSPAR	5	7	P0DTC9	Nucleoprotein OS=Wuhan seafood market pneumonia virus OX=2697049 GN=N PE=3 SV=1	198	NSSRNStPGSSRG	cdk5, p38MAPK	0.751, 0.531	0.856	CMGC/MAPK/JNK/MAPK9	161.732	5.961
T	10	83.7	NSTPGSSRGTSPAR	5	6	P0DTC9	Nucleoprotein OS=Wuhan seafood market pneumonia virus OX=2697049 GN=N PE=3 SV=1	205	PGSSRGtSPARMA	PKC	0.818	0.664	AGC/DMPK/GEK	27.135	0.967
T	12	96.6	QLQQSMSSADSTQA	9	5	P0DTC9	Nucleoprotein OS=Wuhan seafood market pneumonia virus OX=2697049 GN=N PE=3 SV=1	417	MSSADStQA	DNAPK, ATM	0.641, 0.511	na	Other/PLK/PLK1/CDC5	246.371	1.318
S	8	83	QLQQSMSSADSTQA	2	9	P0DTC9	Nucleoprotein OS=Wuhan seafood market pneumonia virus OX=2697049 GN=N PE=3 SV=1	413	LQQSMSsADSTQA	cdc2	0.508	na	AGC/PKC/PKCi/PRKCZ	48.598	6.805
Y	2	96.4	WYFYYLGTGPEAGLPYGANK	1	0	P0DTC9	Nucleoprotein OS=Wuhan seafood market pneumonia virus OX=2697049 GN=N PE=3 SV=1	109	DLSPRWyFYYLGT	na	na	na	TK/PDGFR/PDGFRA	14.106	1.222
S	17	78.2	IVDEPEEHVQIHTIDGSSGVVNPVMEPIYDEPTTTTSVPL	2	7	P0DTC3	Protein 3a OS=Wuhan seafood market pneumonia virus OX=2697049 GN=3a PE=3 SV=1	252	IHTIDGsSGVVNP	na	na	na	Other/ULK/ULK/ULK1	39.737	1.348
T	13	90.1	IVDEPEEHVQIHTIDGSSGVVNPVMEPIYDEPTTTTSVPL	5	4	P0DTC3	Protein 3a OS=Wuhan seafood market pneumonia virus OX=2697049 GN=3a PE=3 SV=1	248	EHVQIHtIDGSSG	na	na	na	STE/STE20/FRAY/STK39	101.05	14.561
T	5	100	AFQLTPIAVQMTK	2	0	P0DTD2	Protein 9b OS=Wuhan seafood market pneumonia virus OX=2697049 PE=3 SV=1	72	DKAFQLtPIAVQM	p38MAPK	0.516	na	CMGC/MAPK/JNK/MAPK9	160.272	4.501
S	3	100	LGSPLSLNMAR	2	0	P0DTD2	Protein 9b OS=Wuhan seafood market pneumonia virus OX=2697049 PE=3 SV=1	50	IILRLGsPLSLNM	PKA, RSK	0.595, 0.586	na	CMGC/CDK/CDK4/CDK6	86.234	1.832
T	6	97	EITVATSR	1	1	P0DTC5	Membrane protein OS=Wuhan seafood market pneumonia virus OX=2697049 PE=3 SV=1	172	KEITVAtSRTLSY	PKC	0.559	0.82	Other/NEK/NEK1/NEK1	3.237	0.439
S	8	88	LNTDHSSSSDNIALLVQ	15	9	P0DTC5	Membrane protein OS=Wuhan seafood market pneumonia virus OX=2697049 PE=3 SV=1	213	NTDHSSsSDNIAL	CKII	0.543	0.958	AGC/GRK/BARK	194.114	28.488
S	3	100	TLSYYK	1	0	P0DTC5	Membrane protein OS=Wuhan seafood market pneumonia virus OX=2697049 PE=3 SV=1	177	ATSRTLsYYKLGA	PKC, PKA, RSK, DNAPK	0.76, 0.749, 0.645, 0.511	0.993	TKL/IRAK/IRAK1	101.301	12.259
S	8	100	SLTENKYSQLDEEQPMEID	3	0	P0DTC6	Non-structural protein 6 OS=Wuhan seafood market pneumonia virus OX=2697049 GN=6 PE=3 SV=1	50	LTENKYsQLDEEQ	ATM, CKII	0.631, 0.550	0.992	CMGC/SRPK	505.301	185.867
