## Supplemental Table 4 for "Growth factor receptor signaling inhibition prevents SARS-CoV-2 replication"

### Sheet: Description
Supplementary Table 4:
Reactome pathway enrichment analysis result for Cluster 1 (see Figure 3A)
Column	Description
Reactome Pathway	Reactome pathway found enriched in analysis by ReactomeFI cytoscape plugin
Genes found	Number of genes found belonging to pathway
FDR	False Discovery rate for enrichemnt of pathway
Genes	Gene Symbols of all proteins found in dataset belonging to pathway

### Sheet: Supplementary_table _04
Reactome Pathway	Genes found	FDR	Genes
Signaling by Rho GTPases(R)	60	1.0181e-13	CYFIP1,WIPF1,ITSN1,MYLK,PRKCD,PRKCA,DYNC1LI1,MYL6,NUP98,MYL9,IQGAP1,IQGAP2,SFN,ARPC1B,FLNA,NDE1,KTN1,ABI1,CFL1,CLIP1,KLC1,SRGAP2,SRGAP1,ARPC5,NCK1,PPP1R12A,RANGAP1,EVL,PIK3C3,PPP1R12B,SOS1,ROCK1,SRC,WASF2,BAIAP2,PIK3R4,PIK3R2,HIST1H4A,XPO1,VAV2,ARHGEF7,ARHGEF5,DYNC1I2,DYNC1H1,MYO9B,TRIP10,ARHGAP35,ARHGDIA,ARHGAP17,MYH14,RHPN2,MYH10,ARHGAP26,DIAPH1,YWHAE,NUP133,ARHGEF16,YWHAZ,MYH9,MAPK3
Intra-Golgi and retrograde Golgi-to-ER traffic(R)	34	6.3967e-11	DYNC1LI1,ARF4,PLIN3,VAMP3,NBAS,KLC1,ARFGAP3,SEC22B,RAB1A,RAB1B,VPS53,VPS54,GCC2,GOLGA5,COG7,COG5,COG3,COG1,SURF4,RAB33B,NAPA,DYNC1I2,STX16,DYNC1H1,RAB9A,RAB3GAP2,ACTR10,NSF,COPA,COPB1,COPE,DCTN2,DCTN1,DCTN4
Endocytosis(K)	43	1.7063e-10	WIPF1,ZFYVE27,VPS35,PRKCI,BIN1,NEDD4L,EHD1,EHD4,ARPC1B,CLTC,CLTA,EEA1,EPS15L1,RBSN,HSPA1B,AP2M1,STAMBP,RAB5B,ARPC5,PDCD6IP,ARFGAP3,SRC,PARD6B,PML,RAB10,SNX4,SNX2,SNX5,STAM,RAB22A,GIT1,RAB7A,EPS15,NEDD4,HGS,PLD1,VTA1,TGFBR2,ASAP1,CBL,MVB12B,ARFGEF1,ARFGEF2
PDGFR-beta signaling pathway(N)	29	6.1839e-10	EPS8,PRKCD,PRKCA,IQGAP1,SFN,EIF2AK2,ARPC1B,STAT1,ABI1,MAP2K4,MAP2K2,SLC9A3R2,ARPC5,NCK1,SOS1,SRC,WASF2,PTPN11,BAIAP2,ACTN4,YES1,VAV2,ARHGAP35,ARHGDIA,YWHAE,YWHAZ,CBL,MAPK9,MAPK3
COPI-mediated anterograde transport(R)	23	1.192e-09	DYNC1LI1,ARF4,ARFGAP3,RAB1A,RAB1B,BET1,GOLGA2,COG7,COG5,COG3,COG1,ANK3,NAPA,DYNC1I2,DYNC1H1,ACTR10,NSF,COPA,COPB1,COPE,DCTN2,DCTN1,DCTN4
ErbB1 downstream signaling(N)	25	6.6307e-09	EPS8,PRKCD,PRKCA,IQGAP1,SFN,ARF4,ARPC1B,STAT1,ABI1,ZFP36,MAP2K4,MAP2K2,ARPC5,SOS1,SRC,WASF2,BAIAP2,PPP2R2A,RIN1,VAV2,PLD1,YWHAE,YWHAZ,MAPK9,MAPK3
Carbon metabolism(K)	26	2.1109e-08	ENO1,CS,GLUD1,OGDH,TPI1,MDH1,MDH2,PGK1,ACO2,ME1,ME2,PGLS,PKM,GAPDH,PFKL,PFKM,PFKP,TALDO1,SUCLG2,SUCLG1,ALDOC,ALDOA,OGDHL,PDHA1,IDH1,EHHADH
Asparagine N-linked glycosylation(R)	37	2.1109e-08	TFG,DYNC1LI1,SAR1B,ARF4,TRAPPC10,SYVN1,PSMC1,TRAPPC9,PPP6R1,ARFGAP3,SEC22B,RAB1A,RAB1B,BET1,GOLGA2,COG7,COG5,COG3,COG1,ANK3,SEC31A,NAPA,DYNC1I2,DYNC1H1,SEC23IP,ACTR10,PDIA3,NSF,VCP,COPA,COPB1,COPE,PRKCSH,MVD,DCTN2,DCTN1,DCTN4
Neutrophil degranulation(R)	53	3.449e-08	CYFIP1,PSMD2,PSMD3,PSMD1,PRKCD,DYNC1LI1,IQGAP1,IQGAP2,PRDX6,ANXA2,PSMA5,PSMA2,GSTP1,PSMB7,GSN,TUBB4B,HSPA1B,ILF2,SLC27A2,KPNB1,RAB5B,UBR4,AP1M1,ARPC5,NFKB1,PGM2,PGM1,PKM,ROCK1,RAB10,PFKL,VAPA,SURF4,FAF2,CAP1,CCT2,CEACAM1,ALDOC,ALDOA,RAB7A,CCT8,DYNC1H1,ACTR10,VCL,VCP,PSMD11,COPB1,PLD1,IDH1,DIAPH1,HMGB1,CAND1,STOM
CDC42 signaling events(N)	20	3.4994e-08	EPS8,IQGAP1,ARPC1B,CFL1,MAP2K3,MAP2K4,ARPC5,SRC,BAIAP2,YES1,VAV2,ARHGEF7,ARHGDIA,PLD1,DLG1,GSK3B,CBL,MAPK9,MAPK3,RPS6KB1
Salmonella infection(K)	22	3.4994e-08	DYNC1LI1,ARPC1B,IFNGR1,FLNA,FLNB,FLNC,KLC1,ARPC5,NFKB1,ROCK1,WASF2,PFN1,RAB7A,DYNC1I2,DYNC1H1,TJP1,MYH14,MYH10,MYH9,MAPK9,MAPK3,NOS2
Regulation of actin cytoskeleton(K)	35	4.0191e-08	CYFIP1,MYLK,MYL9,IQGAP1,IQGAP2,RDX,ARPC1B,RRAS2,GSN,CFL1,MAP2K2,ARPC5,PPP1R12A,PPP1R12B,SOS1,PPP1R12C,ROCK1,SRC,WASF2,BAIAP2,ACTN4,PFN1,EZR,PIK3R2,RRAS,GIT1,VAV2,ARHGEF7,ARHGAP35,VCL,MYH14,MYH10,DIAPH1,MYH9,MAPK3
Translocation of SLC2A4 (GLUT4) to the plasma membrane(R)	17	6.1898e-08	PRKAB2,PRKAB1,SFN,LNPEP,PRKAG2,EXOC8,EXOC3,EXOC2,STX4,RALGAPA2,RALGAPB,RAB10,MYO1C,C2CD5,YWHAE,YWHAZ,MYH9
Tight junction(K)	30	1.2274e-07	PRKAB2,PRKCI,PRKAB1,CLDN4,MYL6,CLDN3,MYL9,NEDD4L,RDX,CGN,PRKAG2,CRB3,MAP3K5,PRKAA1,ROCK1,SRC,PARD6B,PPP2R2A,ACTN4,EZR,VASP,TJP1,NEDD4,ARHGAP17,MYH14,MYH10,HSPA4,DLG1,MYH9,MAPK9
Glucose metabolism(R)	19	7.022e-07	ENO1,NUP98,NUP88,TPI1,MDH1,MDH2,PGK1,PKM,GAPDH,PFKL,PFKM,PFKP,PCK2,ALDOC,ALDOA,NUP155,NUP62,NUP133,NUP54
EPH-Ephrin signaling(R)	19	3.6197e-06	ITSN1,MYL6,MYL9,ARPC1B,CFL1,AP2M1,ARPC5,ROCK1,SRC,EPHA2,YES1,GIT1,VAV2,ARHGEF7,ARHGEF28,EFNB2,MYH14,MYH10,MYH9
Regulation of mRNA stability by proteins that bind AU-rich elements(R)	19	4.0136e-06	PSMD2,PSMD3,PSMD1,PRKCD,PRKCA,HNRNPD,PSMA5,PSMA1,PSMA2,PSMB7,PSMC1,HSPA1B,ZFP36,ANP32A,DCP1A,XPO1,PSMD11,ELAVL1,YWHAZ
Autophagy - animal(K)	23	5.3816e-06	PRKCD,ATG2B,RRAS2,IRS1,IRS2,MAP2K2,WIPI2,PIK3C3,PRKAA1,RRAGC,PIK3R4,PIK3R2,RRAS,RAB33B,RAB7A,ATG9A,TSC1,ATG16L1,HMGB1,RB1CC1,MAPK9,MAPK3,RPS6KB1
mTOR signaling pathway(N)	16	6.596e-06	PRKCA,SFN,IRS1,MAP2K2,CLIP1,EIF4E,PML,RPS6KA1,RRAGC,TSC1,PLD1,YWHAE,RB1CC1,YWHAZ,MAPK3,RPS6KB1
Stabilization and expansion of the E-cadherin adherens junction(N)	13	8.7102e-06	MYO6,EXOC3,STX4,ABI1,NCK1,ROCK1,EPHA2,VASP,GIT1,VCL,LPP,CAMSAP3,DIAPH1
Citrate cycle (TCA cycle)(K)	11	1.4125e-05	CS,OGDH,MDH1,MDH2,ACO2,SUCLG2,SUCLG1,PCK2,OGDHL,PDHA1,IDH1
Insulin signaling pathway(K)	23	1.4206e-05	PRKAB2,PRKCI,PRKAB1,PRKAR2A,PRKAG2,IRS1,IRS2,MAP2K2,SOS1,PRKAA1,EIF4E,PIK3R2,PCK2,GYS1,TRIP10,TSC1,GSK3B,FLOT1,FLOT2,CBL,MAPK9,MAPK3,RPS6KB1
C-type lectin receptors (CLRs)(R)	23	1.7279e-05	PSMD2,PSMD3,PSMD1,PRKCD,BCL10,PSMA5,PSMA1,PSMA2,PSMB7,PSMC1,ITPR2,ITPR3,NFKB1,NFKB2,SRC,PPP3CA,MUC13,UBE2V1,PSMD11,MUC17,UBA3,TAB3,UBE2M
COPII-mediated vesicle transport(R)	14	5.7186e-05	TFG,SAR1B,TRAPPC10,TRAPPC9,PPP6R1,SEC22B,RAB1A,RAB1B,BET1,GOLGA2,SEC31A,NAPA,SEC23IP,NSF
