## Supplemental Table 5 for "Growth factor receptor signaling inhibition prevents SARS-CoV-2 replication"

### Sheet: Tabelle1
Reactome pathway	P value	Genes found	Genes
RNA Polymerase II Transcription(R)	7.0466e-13	57	RB1,CCNK,CCNH,NOC2L,CHEK1,SKP2,SMARCC1,SLBP,L3MBTL2,CTR9,INTS1,NR2F6,TPX2,INTS4,PAF1,RNPS1,CDK12,CDK13,CHM,ASH2L,HNF4A,TOP3A,NCOR2,NCOR1,LEO1,SUZ12,PCGF6,NFYA,MLH1,SKI,ITCH,CCND3,EP300,GTF2F2,FOXO3,SUPT6H,ESRRA,CPSF2,CNOT2,CDK2,CASP2,AXIN1,ELF1,TFDP1,MET,HDAC4,HDAC2,HDAC3,TAF9,CSTF2T,MLLT1,MLLT3,POLR2A,TAF10,STUB1,TAF4,TNRC6B
Cell cycle(K)	1.2358e-10	19	RB1,CCNH,CDC26,CHEK1,SKP2,STAG1,CCND3,EP300,ANAPC4,ANAPC2,ORC6,CDK2,TFDP1,MCM3,MCM4,MCM6,MCM2,HDAC2,BUB3
rRNA processing(R)	1.4518e-10	23	LTV1,RPL5,RPL31,RPS17,RPL18A,XRN2,RPL24,RPS26,RPS21,RIOK2,EXOSC9,RRP36,RPL15,RPL19,BYSL,MPHOSPH6,UTP20,NOP14,DDX47,WDR3,UTP18,DDX21,RPL23A
Eukaryotic Translation Initiation(R)	1.8197e-10	18	RPL5,RPL31,RPS17,RPL18A,RPL24,RPS26,RPS21,RPL15,RPL19,EIF2B5,EIF2B2,EIF2S2,EIF4G1,EIF4H,RPL23A,EIF3H,EIF3D,EIF3B
Nonsense-Mediated Decay (NMD)(R)	4.1046e-08	15	RPL5,RPL31,RPS17,RPL18A,RPL24,RPS26,RNPS1,RPS21,SMG7,SMG5,UPF1,RPL15,RPL19,EIF4G1,RPL23A
S Phase(R)	1.5888e-07	17	RB1,CCNH,CDC26,SKP2,STAG1,GINS2,LIG1,ANAPC4,ANAPC2,ORC6,CDK2,TFDP1,MCM3,MCM4,MCM6,MCM2,POLD3
Regulation of retinoblastoma protein(N)	3.4916e-07	11	RB1,SKP2,AATF,CCND3,EP300,DNMT1,CDK2,ELF1,TFDP1,MET,HDAC3
Processing of Capped Intron-Containing Pre-mRNA(R)	6.6453e-07	20	SRRM2,SLBP,AAAS,PRPF38A,RNPS1,PQBP1,HNRNPH1,SF3B1,CWC22,GTF2F2,SNRNP27,SNRNP200,CPSF2,ISY1,USP39,RBM17,TFIP11,DDX23,CSTF2T,POLR2A
Chromatin organization(R)	1.9524e-06	18	SMARCC1,ASH2L,ING4,ACTL6A,NCOR2,NCOR1,SUZ12,KDM1A,EP300,SUPT7L,KDM5C,KDM6A,DNMT3A,HDAC2,KDM3A,HDAC3,TAF9,TAF10
Synthesis of DNA(R)	3.7905e-06	13	CDC26,SKP2,GINS2,LIG1,ANAPC4,ANAPC2,ORC6,CDK2,MCM3,MCM4,MCM6,MCM2,POLD3
p73 transcription factor network(N)	1.2167e-05	10	RB1,CHEK1,PEA15,HSF1,ITCH,EP300,FOXO3,CDK2,CASP2,BUB3
C-MYC pathway(N)	2.7492e-05	6	SKP2,ACTL6A,SUPT7L,AXIN1,TAF9,TAF10
Nucleotide Excision Repair(R)	2.7703e-05	11	CCNH,XRCC1,ACTL6A,EP300,LIG1,INO80C,UVSSA,ISY1,POLD3,POLR2A,CUL4A
Eukaryotic Translation Elongation(R)	3.1209e-05	10	RPL5,RPL31,RPS17,RPL18A,RPL24,RPS26,RPS21,RPL15,RPL19,RPL23A
Eukaryotic Translation Termination(R)	3.4397e-05	10	RPL5,RPL31,RPS17,RPL18A,RPL24,RPS26,RPS21,RPL15,RPL19,RPL23A
DNA Damage/Telomere Stress Induced Senescence(R)	4.201e-05	6	RB1,ASF1A,ACD,TERF2,UBN1,CDK2
RNA transport(K)	4.6938e-05	14	CLNS1A,AAAS,FXR1,RNPS1,UPF1,TACC3,GEMIN5,EIF2B5,EIF2B2,EIF2S2,EIF4G1,EIF3H,EIF3D,EIF3B
SRP-dependent cotranslational protein targeting to membrane(R)	0.00014956	10	RPL5,RPL31,RPS17,RPL18A,RPL24,RPS26,RPS21,RPL15,RPL19,RPL23A
Selenoamino acid metabolism(R)	0.00017429	10	RPL5,RPL31,RPS17,RPL18A,RPL24,RPS26,RPS21,RPL15,RPL19,RPL23A
DNA replication(K)	0.00019925	6	LIG1,MCM3,MCM4,MCM6,MCM2,POLD3
SUMOylation(R)	0.00022395	13	L3MBTL2,AAAS,XRCC4,STAG1,TOP2A,NCOR2,SUZ12,EP300,DNMT1,CBX8,DNMT3A,HDAC4,HDAC2
Ribosome(K)	0.00023961	12	RPL5,RPL31,RPS17,RPL18A,RPL24,RPS26,RPS21,MRPS17,MRPS16,RPL15,RPL19,RPL23A
Mitotic G1-G1/S phases(R)	0.00029626	11	RB1,CCNH,SKP2,TOP2A,ORC6,CDK2,TFDP1,MCM3,MCM4,MCM6,MCM2
Signaling events mediated by HDAC Class I(N)	0.00033781	7	SMG5,NCOR2,NCOR1,MBD2,EP300,HDAC2,HDAC3
Mismatch Repair(R)	0.00042144	4	MLH1,LIG1,MSH6,POLD3
FGF signaling pathway(N)	0.00080276	6	SDC2,GAB1,PAK4,FGFR4,FGFR3,PTK2B
Notch-mediated HES/HEY network(N)	0.00080276	6	RB1,GATA6,NCOR2,NCOR1,KDM1A,EP300
Activation of anterior HOX genes in hindbrain development during early embryogenesis(R)	0.00088203	7	ASH2L,NCOR1,SUZ12,EP300,KDM6A,HDAC3,POLR2A
Notch signaling pathway(K)	0.00089397	6	NCOR2,EP300,CIR1,DVL2,DVL3,HDAC2
NoRC negatively regulates rRNA expression(R)	0.00099296	6	CCNH,SAP30BP,SMARCA5,MBD2,DNMT1,HDAC2
E2F transcription factor network(N)	0.0010465	7	RB1,XRCC1,CCND3,EP300,CDK2,TFDP1,MCM3
Spliceosome(K)	0.001132	10	DHX8,PRPF38A,PQBP1,SF3B1,SNRNP27,SNRNP200,ISY1,USP39,RBM17,DDX23
Canonical Wnt signaling pathway(N)	0.0012192	4	CUL3,DVL2,DVL3,AXIN1
Notch signaling pathway(N)	0.001341	6	SKP2,NCOR2,NCOR1,ITCH,KDM1A,EP300
Mismatch repair(K)	0.0020226	4	MLH1,LIG1,MSH6,POLD3
Regulation of nuclear SMAD2/3 signaling(N)	0.0021061	7	HNF4A,NCOR1,SKI,EP300,FOXO3,CDK2,HDAC2
Gastric cancer(K)	0.0024413	10	RB1,ABCB1,GAB1,CDX2,MLH1,DVL2,DVL3,CDK2,AXIN1,MET
PIP3 activates AKT signaling(R)	0.0024413	13	GAB1,WWP2,MAF1,FOXO3,FGFR4,FGFR3,AKT1S1,MET,HDAC2,HDAC3,ERBB3,STUB1,TNRC6B
Signaling by ROBO receptors(R)	0.0024544	12	RPL5,RPL31,RPS17,RPL18A,RPL24,RPS26,RNPS1,RPS21,RPL15,RPL19,EIF4G1,RPL23A
Validated targets of C-MYC transcriptional repression(N)	0.0025109	6	FTH1,NFYA,EP300,FOXO3,DNMT3A,HDAC3
FOXM1 transcription factor network(N)	0.0026531	5	RB1,SKP2,XRCC1,EP300,CDK2
regulation of eif2(B)	0.0027362	3	EIF2AK4,EIF2S2,CDK2
DNA-PK pathway in nonhomologous end joining(N)	0.0034215	3	XRCC4,APTX,PNKP
Herpes simplex infection(K)	0.0037801	11	SKP2,FADD,EIF2AK4,SRPK1,CD74,EP300,CDK2,IRF3,POLR2A,TAF10,TAF4
Basal transcription factors(K)	0.0039293	5	CCNH,GTF2F2,TAF9,TAF10,TAF4
Direct p53 effectors(N)	0.004333	9	RB1,CCNK,NFYA,MLH1,EP300,TFDP1,MET,HDAC2,TAF9
Ubiquitin mediated proteolysis(K)	0.0045399	9	CDC26,SKP2,WWP2,ITCH,ANAPC4,ANAPC2,CUL3,CUL4A,STUB1
Cell Cycle Checkpoints(R)	0.004595	13	CDC26,CHEK1,TOP3A,ANAPC4,ANAPC2,ORC6,CDK2,CKAP5,MCM3,MCM4,MCM6,MCM2,BUB3
Retinoic acid receptors-mediated signaling(N)	0.0051769	4	CCNH,NCOR2,EP300,HDAC3
mRNA surveillance pathway(K)	0.0052054	7	RNPS1,SMG7,SMG5,UPF1,CPSF2,PPP2R5E,CSTF2T
Resolution of Abasic Sites (AP sites)(R)	0.0058	4	XRCC1,LIG1,PNKP,POLD3
Viral carcinogenesis(K)	0.0068874	11	RB1,CHEK1,SKP2,CCND3,EP300,IL6ST,CDK2,IRF3,HDAC4,HDAC2,HDAC3
Signaling by TGF-beta Receptor Complex(R)	0.0069471	6	CCNK,NCOR2,NCOR1,SKI,TFDP1,STUB1
PRC2 methylates histones and DNA(R)	0.0071603	3	SUZ12,DNMT1,DNMT3A
Mitotic Prometaphase(R)	0.0073584	10	SMC4,NCAPG,CEP192,STAG1,MZT2B,CEP250,FGFR1OP,CKAP5,HAUS7,BUB3
ESR-mediated signaling(R)	0.0076652	7	STAG1,KDM1A,EP300,GTF2F2,AXIN1,POLR2A,TNRC6B
Mitotic G2-G2/M phases(R)	0.0079307	10	CCNH,CEP192,TPX2,MZT2B,CEP250,EP300,CDK2,FGFR1OP,CKAP5,HAUS7
Degradation of beta catenin(N)	0.0083603	3	DVL2,DVL3,AXIN1
Validated targets of C-MYC transcriptional activation(N)	0.0083687	6	ACTL6A,EP300,SUPT7L,EIF4G1,TAF9,TAF10
overview of telomerase rna component gene hterc transcriptional regulation(B)	0.0084724	2	RB1,NFYA
Cell cycle(P)	0.0084724	2	CCND3,ANAPC2
B-WICH complex positively regulates rRNA expression(R)	0.0087881	4	SMARCA5,SF3B1,EP300,DDX21
Meiotic synapsis(R)	0.0096663	4	ACD,STAG1,TERF2,SUN1
Cellular response to heat stress(R)	0.009988	6	AAAS,HSF1,EP300,BAG4,AKT1S1,DNAJB6
p53 pathway(N)	0.0103	5	RPL5,CHEK1,SKP2,EP300,CDK2
Signaling events mediated by Hepatocyte Growth Factor Receptor (c-Met)(N)	0.0106	6	RANBP10,GAB1,PAK4,AKT1S1,MET,BCAR1
ATR signaling pathway(N)	0.0106	4	CHEK1,TIMELESS,CDK2,MCM2
Human papillomavirus infection(K)	0.0116	15	RB1,ATP6V0A2,FADD,CCND3,EP300,DVL2,DVL3,CDK2,PPP2R5E,ATP6AP1,AXIN1,IRF3,HDAC4,HDAC2,HDAC3
Telomere Maintenance(R)	0.0116	4	ACD,TERF2,LIG1,POLD3
TCF dependent signaling in response to WNT(R)	0.0118	9	ASH2L,LEO1,EP300,CUL3,DVL2,DVL3,CHD8,USP34,AXIN1
Post-translational protein phosphorylation(R)	0.012	7	APP,SDC2,TGOLN2,AHSG,CST3,APLP2,KNG1
Regulation of mitotic cell cycle(R)	0.0125	6	CDC26,SKP2,ANAPC4,ANAPC2,CDK2,BUB3
Signaling by NOTCH1(R)	0.0126	5	NCOR2,NCOR1,ITCH,EP300,HDAC3
Coregulation of Androgen receptor activity(N)	0.0126	5	KDM1A,CCND3,ZNF318,KDM3A,PTK2B
Aurora B signaling(N)	0.0137	4	SMC4,NCAPG,KIF23,CUL3
DNA Replication Pre-Initiation(R)	0.0139	6	ORC6,CDK2,MCM3,MCM4,MCM6,MCM2
Validated nuclear estrogen receptor alpha network(N)	0.0143	5	NCOR2,NCOR1,EP300,DDX54,HDAC4
Signaling pathways regulating pluripotency of stem cells(K)	0.0151	8	PCGF6,SMARCAD1,IL6ST,DVL2,DVL3,FGFR4,FGFR3,AXIN1
Hepatocellular carcinoma(K)	0.0157	9	RB1,SMARCC1,HMOX1,ACTL6A,GAB1,DVL2,DVL3,AXIN1,MET
DNA methylation(R)	0.0182	2	DNMT1,DNMT3A
Regulation of Insulin-like Growth Factor (IGF) transport and uptake by Insulin-like Growth Factor Binding Proteins (IGFBPs)(R)	0.021	7	APP,SDC2,TGOLN2,AHSG,CST3,APLP2,KNG1
Renal cell carcinoma(K)	0.0216	5	GAB1,PAK4,EP300,FLCN,MET
Pre-NOTCH Expression and Processing(R)	0.0217	4	EP300,ATP2A2,TFDP1,TNRC6B
Signaling events mediated by HDAC Class III(N)	0.0221	3	EP300,FOXO3,HDAC4
Nucleotide excision repair(K)	0.0232	4	CCNH,LIG1,POLD3,CUL4A
Signaling by FGFR2(R)	0.0241	5	GAB1,HNRNPH1,GTF2F2,ESRP2,POLR2A
rb tumor suppressor/checkpoint signaling in response to dna damage(B)	0.0264	2	RB1,CDK2
FoxO family signaling(N)	0.0265	4	SKP2,EP300,FOXO3,CDK2
Processing of Capped Intronless Pre-mRNA(R)	0.0267	3	SLBP,CPSF2,CSTF2T
DDX58/IFIH1-mediated induction of interferon-alpha/beta(R)	0.028	5	APP,FADD,ITCH,EP300,IRF3
Regulation of Androgen receptor activity(N)	0.0282	4	ZMIZ2,TRIM24,SMARCC1,EP300
mRNA Capping(R)	0.0292	3	CCNH,GTF2F2,POLR2A
Signal regulatory protein family interactions(R)	0.031	2	SIRPA,PTK2B
Senescence-Associated Secretory Phenotype (SASP)(R)	0.0319	4	CDC26,ANAPC4,ANAPC2,CDK2
Signaling by Insulin receptor(R)	0.0324	5	ATP6V0A2,GAB1,FGFR4,FGFR3,ATP6AP1
Iron uptake and transport(R)	0.0338	4	FTH1,ATP6V0A2,HMOX1,ATP6AP1
Aurora A signaling(N)	0.0345	3	TPX2,TACC3,CKAP5
EGFR tyrosine kinase inhibitor resistance(K)	0.0356	5	GAB1,FOXO3,FGFR3,MET,ERBB3
Meiotic recombination(R)	0.0373	3	TOP3A,MLH1,CDK2
Oncogene Induced Senescence(R)	0.0403	3	RB1,TFDP1,TNRC6B
HIV-1 Nef: Negative effector of Fas and TNF-alpha(N)	0.0403	3	FADD,BAG4,CASP2
Base excision repair(K)	0.0403	3	XRCC1,LIG1,POLD3
Mitotic Telophase/Cytokinesis(R)	0.041	2	STAG1,KIF23
Epstein-Barr virus infection(K)	0.0421	9	RB1,SKP2,FADD,NCOR2,CCND3,CIR1,CDK2,IRF3,HDAC2
MicroRNAs in cancer(K)	0.0425	12	ABCB1,HMOX1,KIF23,PAK4,EP300,DNMT1,FGFR3,DNMT3A,MET,HDAC4,ERBB3,PDCD4
ATM pathway(N)	0.0434	3	XRCC4,TOP3A,TERF2
Transcriptional regulation of white adipocyte differentiation(R)	0.0442	5	NCOR2,NCOR1,CCND3,EP300,HDAC3
telomeres telomerase cellular aging and immortality(B)	0.0464	2	RB1,TEP1
Hepatitis B(K)	0.0481	7	RB1,FADD,EP300,CDK2,ATP6AP1,IRF3,PTK2B
Circadian rhythm pathway(N)	0.052	2	CHEK1,TIMELESS
RAF-independent MAPK1/3 activation(R)	0.052	2	PEA15,IL6ST
Regulation of lipid metabolism by Peroxisome proliferator-activated receptor alpha (PPARalpha)(R)	0.0544	6	NCOR2,NCOR1,NFYA,EP300,ESRRA,HDAC3
Signaling events mediated by HDAC Class II(N)	0.0568	3	NCOR2,HDAC4,HDAC3
tnfr1 signaling pathway(B)	0.0578	2	FADD,CASP2
Syndecan-1-mediated signaling events(N)	0.0578	2	BSG,MET
Mitophagy - animal(K)	0.0623	4	GABARAPL2,NBR1,FOXO3,FUNDC1
HIF-1-alpha transcription factor network(N)	0.0623	4	ABCB1,HMOX1,HNF4A,EP300

### Sheet: Tabelle2
Supplementary Table 5:
Reactome pathway enrichment analysis result for Cluster 2 (see Figure 3A)
Column	Description
Reactome Pathway	Reactome pathway found enriched in analysis by ReactomeFI cytoscape plugin
Genes found	Number of genes found belonging to pathway
P value	calculated P value for pathway enrichment
Genes	Gene Symbols of all proteins found in dataset belonging to pathway
