## Supplemental Table 6 for "Growth factor receptor signaling inhibition prevents SARS-CoV-2 replication"

### Sheet: Description
Supplementary Table 6:
Reactome pathway enrichment analysis result for Cluster 3 (see Figure 3A)
Column	Description
Reactome Pathway	Reactome pathway found enriched in analysis by ReactomeFI cytoscape plugin
Genes found	Number of genes found belonging to pathway
FDR	False Discovery rate for enrichment of pathway
Genes	Gene Symbols of all proteins found in dataset belonging to pathway

### Sheet: Supplementary_Table_06
Reactome pathway	FDR	Genes found	Genes
Metabolism of RNA	1.38e-20	83	[GPKOW, SF3A1, PAPOLA, SRSF9, RRP9, SYMPK, SUGP1, UTP3, CDK7, TGS1, WBP11, SNW1, CASC3, NSUN2, NOB1, SMG9, PRCC, GEMIN6, CPSF4, SLU7, PATL1, CD2BP2, U2AF2, RPL13, RPL4, WDR75, CSTF3, GCFC2, SF3B2, PRPF31, CSNK1D, WDR33, DHX15, FIP1L1, RPS2, RBM5, RPS3A, CNOT3, EPRS, RPS27, DKC1, SRSF11, MAGOH, CDC5L, YBX1, CSTF2, LAS1L, SKIV2L, HNRNPK, DHX16, SF1, WBP4, RPS6, CWC27, DDX1, NOP2, UTP14A, GTF2F1, PO…
mRNA Splicing - Major Pathway	4.55e-18	42	[GPKOW, SF3A1, PAPOLA, SRSF9, SYMPK, SUGP1, WBP11, SNW1, CASC3, PRCC, CPSF4, SLU7, CD2BP2, U2AF2, CSTF3, GCFC2, SF3B2, PRPF31, WDR33, DHX15, FIP1L1, RBM5, SRSF11, MAGOH, CDC5L, YBX1, CSTF2, HNRNPK, DHX16, SF1, WBP4, CWC27, GTF2F1, PRPF40A, DDX46, U2SURP, HSPA8, PUF60, CHERP, SRSF5, DDX42, CPSF1]
Processing of Capped Intron-Containing Pre-mRNA	1.87e-17	46	[GPKOW, SF3A1, PAPOLA, SRSF9, SYMPK, SUGP1, WBP11, SNW1, CASC3, PRCC, CPSF4, SLU7, CD2BP2, U2AF2, CSTF3, GCFC2, SF3B2, PRPF31, WDR33, DHX15, FIP1L1, RBM5, SRSF11, MAGOH, CDC5L, YBX1, CSTF2, HNRNPK, DHX16, SF1, WBP4, CWC27, GTF2F1, POM121, PRPF40A, POLDIP3, DDX46, U2SURP, HSPA8, PUF60, NXF1, CHERP, SRSF5, DDX42, POM121C, CPSF1]
Gene expression (Transcription)	4.82e-12	104	[PPP1R13B, CBX5, SIRT1, BRD1, PAPOLA, SUPT16H, TSC2, TWISTNB, SRSF9, SYMPK, RRP8, CDK7, TOPBP1, SNW1, YY1, MED15, DGCR8, POLR1A, ARID4B, RBBP5, CASC3, AFF4, NBN, SMARCC2, CBX4, ERBB2, SSRP1, LAMTOR1, MTA2, ATAD2, CPSF4, IWS1, SLU7, MED1, KMT2D, UBTF, U2AF2, RAD9A, CSTF3, INTS3, ARID1A, ZKSCAN1, WDR33, INTS5, MTA1, CBX3, FIP1L1, TP53BP2, BAZ1B, PDPK1, ARID1B, GTF3C1, CHD4, SAP130, CNOT3, GTF3C2, G…
Chromatin modifying enzymes	1.54e-10	36	[BRD1, BRD8, KAT7, RCOR1, ARID4B, RBBP5, SMARCC2, MTA2, KMT2D, ARID1A, MTA1, RPS2, ARID1B, CHD4, MCRS1, SAP130, GATAD2A, GATAD2B, MRGBP, DMAP1, HDAC1, EHMT2, EP400, PBRM1, AEBP2, MTA3, SETD2, SMARCD2, SMARCA4, BRMS1, KMT2B, NCOA2, KMT2A, ATF7IP, SUDS3, MSL1]
Epigenetic regulation of gene expression	2.32e-09	24	[SIRT1, TWISTNB, RRP8, CDK7, POLR1A, ARID4B, MTA2, UBTF, MTA1, CBX3, BAZ1B, CHD4, SAP130, GATAD2A, GATAD2B, HDAC1, EHMT2, SIN3A, DEK, AEBP2, MTA3, SUDS3, BAZ2A, CD3EAP]
mRNA 3'-end processing	1.01e-07	16	[PAPOLA, SRSF9, SYMPK, CASC3, CPSF4, SLU7, U2AF2, CSTF3, WDR33, FIP1L1, SRSF11, MAGOH, CSTF2, POLDIP3, SRSF5, CPSF1]
RNA Polymerase II Transcription	1.78e-07	84	[PPP1R13B, CBX5, BRD1, PAPOLA, SUPT16H, TSC2, SRSF9, SYMPK, CDK7, TOPBP1, SNW1, YY1, MED15, DGCR8, RBBP5, CASC3, AFF4, NBN, SMARCC2, CBX4, ERBB2, SSRP1, LAMTOR1, MTA2, ATAD2, CPSF4, IWS1, SLU7, MED1, KMT2D, U2AF2, RAD9A, CSTF3, INTS3, ARID1A, ZKSCAN1, WDR33, INTS5, CBX3, FIP1L1, TP53BP2, PDPK1, ARID1B, CHD4, CNOT3, GATAD2A, GATAD2B, RPRD2, SRSF11, MAGOH, CSTF2, HDAC1, MED12, EHMT2, MDC1, BNIP3L, …
Cleavage of Growing Transcript in the Termination Region	5.15e-07	16	[PAPOLA, SRSF9, SYMPK, CASC3, CPSF4, SLU7, U2AF2, CSTF3, WDR33, FIP1L1, SRSF11, MAGOH, CSTF2, POLDIP3, SRSF5, CPSF1]
RNA Polymerase I Transcription Initiation	2.95e-06	13	[TWISTNB, CDK7, POLR1A, MTA2, UBTF, MTA1, CHD4, GATAD2A, GATAD2B, HDAC1, EHMT2, MTA3, CD3EAP]
Transport of Mature Transcript to Cytoplasm	3.2e-06	16	[SRSF9, SYMPK, CASC3, CPSF4, SLU7, U2AF2, WDR33, FIP1L1, SRSF11, MAGOH, POM121, POLDIP3, NXF1, SRSF5, POM121C, CPSF1]
Positive epigenetic regulation of rRNA expression	4.82e-05	14	[TWISTNB, POLR1A, MTA2, MTA1, CBX3, BAZ1B, CHD4, GATAD2A, GATAD2B, HDAC1, EHMT2, DEK, MTA3, CD3EAP]
SUMO E3 ligases SUMOylate target proteins	5.97e-05	20	[CBX5, HERC2, CBX4, RAD21, SP3, MTA1, MKL1, CETN2, HDAC1, HNRNPK, MDC1, TP53BP1, SIN3A, POM121, TOP2B, NCOA2, SATB2, RXRA, SAFB, POM121C]
Processing of Intronless Pre-mRNAs	8.49e-05	8	[PAPOLA, SYMPK, CPSF4, CSTF3, WDR33, FIP1L1, CSTF2, CPSF1]
RNA Polymerase I Transcription	9.07e-05	14	[TWISTNB, CDK7, POLR1A, MTA2, UBTF, MTA1, CBX3, CHD4, GATAD2A, GATAD2B, HDAC1, EHMT2, MTA3, CD3EAP]
Cell Cycle	0.00018	43	[CDK7, TOPBP1, HERC2, AJUBA, CLASP1, NBN, CENPC, RAD21, WAPAL, TERF2IP, CDT1, PDS5A, LEMD3, RAD9A, RSF1, NUDC, CSNK1D, PCM1, LIN9, LIN54, CDK5RAP2, ANKLE2, SYNE2, RPS27, DKC1, CETN2, HSP90AB1, HDAC1, MDC1, RFC1, TP53BP1, CHEK2, CDC23, POM121, UBA52, DSN1, CEP131, LYN, NCAPD3, CDC27, ARPP19, CDK11B, POM121C]
Regulation of TP53 Activity	0.00024	19	[PPP1R13B, BRD1, SUPT16H, TOPBP1, NBN, SSRP1, MTA2, RAD9A, TP53BP2, PDPK1, CHD4, GATAD2A, GATAD2B, HDAC1, EHMT2, CHEK2, BANP, UBA52, MAP2K6]
DNA Repair	0.00024	27	[INO80B, RIF1, CDK7, TOPBP1, HERC2, TIPIN, YY1, NBN, RAD9A, TDP1, BAZ1B, ERCC5, PPP4R2, MCRS1, INO80, CHD1L, CETN2, MDC1, RFC1, TP53BP1, CHEK2, GPS1, ASCC2, UBA52, TCEA1, NFRKB, USP10]
Negative epigenetic regulation of rRNA expression	0.00027	13	[SIRT1, TWISTNB, RRP8, CDK7, POLR1A, ARID4B, UBTF, SAP130, HDAC1, SIN3A, SUDS3, BAZ2A, CD3EAP]
Circadian Clock	0.00033	12	[SIRT1, TGS1, CRTC3, MED1, RAI1, CSNK1D, CRTC1, CRTC2, NCOA6, UBA52, NCOA2, RXRA]
Activation of the mRNA upon binding of the cap-binding complex and eIFs, and subsequent binding to 43S	0.00035	11	[EIF3K, EIF3G, EIF2S1, EIF4EBP1, RPS2, RPS3A, RPS27, EIF3A, RPS6, RPS14, EIF4B]
Transcriptional Regulation by TP53	0.00042	30	[PPP1R13B, BRD1, SUPT16H, TSC2, CDK7, TOPBP1, NBN, SSRP1, LAMTOR1, MTA2, RAD9A, TP53BP2, PDPK1, CHD4, CNOT3, GATAD2A, GATAD2B, HDAC1, EHMT2, MDC1, BNIP3L, CHEK2, BANP, GTF2F1, UBA52, TCEA1, TNKS1BP1, MAP2K6, SUPT5H, CTDP1]
HDACs deacetylate histones	0.00054	11	[RCOR1, ARID4B, MTA2, MTA1, CHD4, GATAD2A, GATAD2B, HDAC1, MTA3, BRMS1, SUDS3]
rRNA processing in the nucleus and cytosol	0.00054	20	[RRP9, UTP3, NOB1, RPL13, RPL4, WDR75, CSNK1D, RPS2, RPS3A, RPS27, DKC1, LAS1L, RPS6, NOP2, UTP14A, WDR43, RPS14, UBA52, FTSJ3, BOP1]
Formation of RNA Pol II elongation complex	0.00059	11	[SUPT16H, CDK7, AFF4, SSRP1, IWS1, RTF1, GTF2F1, EAF1, TCEA1, SUPT5H, CTDP1]
Cap-dependent Translation Initiation	0.00061	15	[EIF3K, EIF3G, EIF2S1, EIF5B, RPL13, RPL4, EIF4EBP1, RPS2, RPS3A, RPS27, EIF3A, RPS6, RPS14, UBA52, EIF4B]
Translation initiation complex formation	0.0011	10	[EIF3K, EIF3G, EIF2S1, RPS2, RPS3A, RPS27, EIF3A, RPS6, RPS14, EIF4B]
Ribosomal scanning and start codon recognition	0.0011	10	[EIF3K, EIF3G, EIF2S1, RPS2, RPS3A, RPS27, EIF3A, RPS6, RPS14, EIF4B]
GTP hydrolysis and joining of the 60S ribosomal subunit	0.0011	14	[EIF3K, EIF3G, EIF2S1, EIF5B, RPL13, RPL4, RPS2, RPS3A, RPS27, EIF3A, RPS6, RPS14, UBA52, EIF4B]
Transport of Mature mRNA derived from an Intron-Containing Transcript	0.0013	11	[SRSF9, CASC3, SLU7, U2AF2, SRSF11, MAGOH, POM121, POLDIP3, NXF1, SRSF5, POM121C]
ERCC6 (CSB) and EHMT2 (G9a) positively regulate rRNA expression	0.0013	9	[MTA2, MTA1, CBX3, CHD4, GATAD2A, GATAD2B, HDAC1, EHMT2, MTA3]
Global Genome Nucleotide Excision Repair (GG-NER)	0.0013	12	[INO80B, CDK7, YY1, ERCC5, MCRS1, INO80, CHD1L, CETN2, RFC1, GPS1, UBA52, NFRKB]
Regulation of PTEN gene transcription	0.0017	10	[RCOR1, CBX4, LAMTOR1, MTA2, MTA1, CHD4, GATAD2A, GATAD2B, HDAC1, MTA3]
rRNA modification in the nucleus and cytosol	0.0018	10	[RRP9, UTP3, WDR75, RPS2, DKC1, RPS6, NOP2, UTP14A, WDR43, RPS14]
Major pathway of rRNA processing in the nucleolus and cytosol	0.0018	18	[RRP9, UTP3, NOB1, RPL13, RPL4, WDR75, CSNK1D, RPS2, RPS3A, RPS27, LAS1L, RPS6, UTP14A, WDR43, RPS14, UBA52, FTSJ3, BOP1]
Transport of Mature mRNA Derived from an Intronless Transcript	0.0019	8	[SYMPK, CPSF4, WDR33, FIP1L1, POM121, NXF1, POM121C, CPSF1]
HIV Life Cycle	0.0019	16	[SUPT16H, VPS4B, VPS4A, CDK7, CHMP2B, SSRP1, CHMP4C, MVB12A, KPNA1, GTF2F1, POM121, UBA52, TCEA1, SUPT5H, POM121C, CTDP1]
NoRC negatively regulates rRNA expression	0.0019	11	[TWISTNB, CDK7, POLR1A, ARID4B, UBTF, SAP130, HDAC1, SIN3A, SUDS3, BAZ2A, CD3EAP]
Formation of the ternary complex, and subsequently, the 43S complex	0.0019	9	[EIF3K, EIF3G, EIF2S1, RPS2, RPS3A, RPS27, EIF3A, RPS6, RPS14]
DNA Damage Recognition in GG-NER	0.002	8	[INO80B, YY1, MCRS1, INO80, CETN2, GPS1, UBA52, NFRKB]
Late Phase of HIV Life Cycle	0.0021	15	[SUPT16H, VPS4B, VPS4A, CDK7, CHMP2B, SSRP1, CHMP4C, MVB12A, GTF2F1, POM121, UBA52, TCEA1, SUPT5H, POM121C, CTDP1]
L13a-mediated translational silencing of Ceruloplasmin expression	0.0026	13	[EIF3K, EIF3G, EIF2S1, RPL13, RPL4, RPS2, RPS3A, RPS27, EIF3A, RPS6, RPS14, UBA52, EIF4B]
Regulation of TP53 Activity through Acetylation	0.0029	7	[BRD1, MTA2, CHD4, GATAD2A, GATAD2B, HDAC1, MAP2K6]
Nucleotide Excision Repair	0.003	13	[INO80B, CDK7, YY1, ERCC5, MCRS1, INO80, CHD1L, CETN2, RFC1, GPS1, UBA52, TCEA1, NFRKB]
RNA Polymerase II Pre-transcription Events	0.0044	11	[SUPT16H, CDK7, AFF4, SSRP1, IWS1, RTF1, GTF2F1, EAF1, TCEA1, SUPT5H, CTDP1]
Generic Transcription Pathway	0.0054	60	[PPP1R13B, CBX5, BRD1, SUPT16H, TSC2, CDK7, TOPBP1, SNW1, YY1, MED15, DGCR8, RBBP5, NBN, SMARCC2, CBX4, ERBB2, SSRP1, LAMTOR1, MTA2, ATAD2, MED1, KMT2D, RAD9A, ARID1A, ZKSCAN1, CBX3, TP53BP2, PDPK1, ARID1B, CHD4, CNOT3, GATAD2A, GATAD2B, HDAC1, MED12, EHMT2, MDC1, BNIP3L, NOP2, CHEK2, BANP, GTF2F1, PBRM1, SIN3A, BRD2, NFATC2, DEK, UBA52, SMARCD2, SMARCA4, KMT2B, SATB2, RXRA, TCEA1, KMT2A, TNKS1BP…
PKMTs methylate histone lysines	0.0062	8	[RBBP5, KMT2D, EHMT2, AEBP2, SETD2, KMT2B, KMT2A, ATF7IP]
Cell Cycle, Mitotic	0.0062	32	[CDK7, AJUBA, CLASP1, CENPC, RAD21, WAPAL, CDT1, PDS5A, LEMD3, NUDC, CSNK1D, PCM1, LIN9, LIN54, CDK5RAP2, ANKLE2, RPS27, CETN2, HSP90AB1, HDAC1, RFC1, CDC23, POM121, UBA52, DSN1, CEP131, LYN, NCAPD3, CDC27, ARPP19, CDK11B, POM121C]
RUNX1 interacts with co-factors whose precise effect on RUNX1 targets is not known	0.0062	7	[SMARCC2, CBX4, ARID1A, ARID1B, PBRM1, SMARCD2, SMARCA4]
Infectious disease	0.007	26	[SUPT16H, VPS4B, VPS4A, CDK7, CHMP2B, SSRP1, CPSF4, CHMP4C, RPL13, RPL4, PAK2, MVB12A, RPS2, KPNA1, RPS3A, RPS27, HSP90AB1, RPS6, GTF2F1, POM121, RPS14, UBA52, TCEA1, SUPT5H, POM121C, CTDP1]
RORA activates gene expression	0.011	5	[TGS1, MED1, NCOA6, NCOA2, RXRA]
Budding and maturation of HIV virion	0.011	6	[VPS4B, VPS4A, CHMP2B, CHMP4C, MVB12A, UBA52]
Transcriptional activation of mitochondrial biogenesis	0.011	8	[TGS1, CRTC3, MED1, CRTC1, CRTC2, NCOA6, NCOA2, RXRA]
Activation of gene expression by SREBF (SREBP)	0.011	7	[TGS1, MED1, HMGCS1, NCOA6, NCOA2, RXRA, ACACA]
Nonsense Mediated Decay (NMD) enhanced by the Exon Junction Complex (EJC)	0.011	12	[CASC3, SMG9, RPL13, RPL4, RPS2, RPS3A, RPS27, MAGOH, RPS6, RPS14, UBA52, SMG1]
DNA Double-Strand Break Repair	0.0112	14	[RIF1, TOPBP1, HERC2, TIPIN, NBN, RAD9A, TDP1, BAZ1B, PPP4R2, MDC1, RFC1, TP53BP1, CHEK2, UBA52]
Transcriptional regulation by RUNX1	0.0112	17	[CDK7, RBBP5, SMARCC2, CBX4, KMT2D, ARID1A, ARID1B, HDAC1, PBRM1, SIN3A, NFATC2, UBA52, SMARCD2, SMARCA4, KMT2B, KMT2A, YAP1]
Formation of a pool of free 40S subunits	0.0115	11	[EIF3K, EIF3G, RPL13, RPL4, RPS2, RPS3A, RPS27, EIF3A, RPS6, RPS14, UBA52]
Deactivation of the beta-catenin transactivating complex	0.0116	7	[BCL9, RBBP5, KMT2D, BCL9L, PYGO2, HDAC1, UBA52]
Estrogen-dependent gene expression	0.0146	12	[FKBP4, FOXA1, YY1, RAD21, MED1, EBAG9, ZNF217, HSP90AB1, HDAC1, GTF2F1, NCOA2, CHD1]
Endosomal Sorting Complex Required For Transport (ESCRT)	0.0149	6	[VPS4B, VPS4A, CHMP2B, CHMP4C, MVB12A, UBA52]
Formation of HIV-1 elongation complex containing HIV-1 Tat	0.0202	7	[SUPT16H, CDK7, SSRP1, GTF2F1, TCEA1, SUPT5H, CTDP1]
Pausing and recovery of Tat-mediated HIV elongation	0.0212	6	[SUPT16H, SSRP1, GTF2F1, TCEA1, SUPT5H, CTDP1]
Tat-mediated HIV elongation arrest and recovery	0.0212	6	[SUPT16H, SSRP1, GTF2F1, TCEA1, SUPT5H, CTDP1]
Formation of HIV elongation complex in the absence of HIV Tat	0.0232	7	[SUPT16H, CDK7, SSRP1, GTF2F1, TCEA1, SUPT5H, CTDP1]
RMTs methylate histone arginines	0.0255	7	[SMARCC2, ARID1A, RPS2, ARID1B, PBRM1, SMARCD2, SMARCA4]
HIV elongation arrest and recovery	0.026	6	[SUPT16H, SSRP1, GTF2F1, TCEA1, SUPT5H, CTDP1]
Pausing and recovery of HIV elongation	0.026	6	[SUPT16H, SSRP1, GTF2F1, TCEA1, SUPT5H, CTDP1]
Selenoamino acid metabolism	0.026	11	[DARS, QARS, RPL13, RPL4, RPS2, RPS3A, EPRS, RPS27, RPS6, RPS14, UBA52]
HIV Infection	0.0264	17	[SUPT16H, VPS4B, VPS4A, CDK7, CHMP2B, SSRP1, CHMP4C, PAK2, MVB12A, KPNA1, GTF2F1, POM121, UBA52, TCEA1, SUPT5H, POM121C, CTDP1]
Influenza Infection	0.0264	13	[CPSF4, RPL13, RPL4, RPS2, KPNA1, RPS3A, RPS27, RPS6, GTF2F1, POM121, RPS14, UBA52, POM121C]
Mitotic Telophase/Cytokinesis	0.0264	4	[RAD21, WAPAL, PDS5A, NUDC]
TP53 Regulates Transcription of DNA Repair Genes	0.0271	8	[SUPT16H, CDK7, SSRP1, MDC1, GTF2F1, TCEA1, SUPT5H, CTDP1]
Processing of DNA double-strand break ends	0.0279	9	[TOPBP1, HERC2, TIPIN, NBN, RAD9A, PPP4R2, MDC1, TP53BP1, UBA52]
Translation	0.0288	20	[EIF3K, EIF3G, EIF2S1, DARS, EIF5B, QARS, RPL13, RPL4, TSFM, EIF4EBP1, RPS2, RPS3A, EPRS, RPS27, EIF3A, RPS6, CARS, RPS14, UBA52, EIF4B]
Transcriptional regulation of white adipocyte differentiation	0.0317	9	[TGS1, MED15, MED1, CEBPB, MED12, NCOA6, ZNF638, NCOA2, RXRA]
BMAL1:CLOCK,NPAS2 activates circadian gene expression	0.0356	5	[TGS1, MED1, NCOA6, NCOA2, RXRA]
Influenza Life Cycle	0.0356	12	[RPL13, RPL4, RPS2, KPNA1, RPS3A, RPS27, RPS6, GTF2F1, POM121, RPS14, UBA52, POM121C]
Death Receptor Signalling	0.0389	12	[TAB1, USP4, ADAM17, PSEN1, ARHGEF18, AKAP13, HDAC1, FGD3, SQSTM1, TAX1BP1, UBA52, ARHGEF38]
M Phase	0.042	22	[CLASP1, CENPC, RAD21, WAPAL, PDS5A, LEMD3, NUDC, CSNK1D, PCM1, CDK5RAP2, ANKLE2, RPS27, CETN2, CDC23, POM121, UBA52, DSN1, CEP131, NCAPD3, CDC27, ARPP19, POM121C]
RNA Polymerase I Promoter Escape	0.0449	5	[TWISTNB, CDK7, POLR1A, UBTF, CD3EAP]
HATs acetylate histones	0.0471	10	[BRD1, BRD8, KAT7, MCRS1, SAP130, MRGBP, DMAP1, EP400, NCOA2, MSL1]
RNA Polymerase I Transcription Termination	0.05	5	[TWISTNB, CDK7, POLR1A, UBTF, CD3EAP]
